# Cas12a cleavage and trimming kinetics reveal mismatches as a strategy to steer editing

**DOI:** 10.64898/2026.08.31.748204

**Authors:** Uzair Ahmed, Fausta Michnevičiūtė, Marius Vinogradovas, Eimina Dirvelytė-Valauskė, Urtė Neniškytė, Stephen Knox Jones

## Abstract

Gene knockouts by CRISPR-Cas nucleases rely on targeted DNA cleavage and error-prone DNA repair: end-joining pathways can introduce insertions and deletions that assist in disrupting the coding sequence. However, only a fraction of edits achieves this, and an unfavorable array of repair outcomes typically requires switching to another editing technology. Key factors that influence repair are the types and lengths of DNA ends following cleavage. Here, we investigated Cas12a’s ability to produce different ends and if they can be used to redistribute editing outcomes.

We determined the sites and rates of target cleavage by Cas12a *in vitro* by combining kinetic modeling with nucleotide-resolution assays. Here, we show that trimming – repeated cleavage of an already cut target – occurs about 4x faster than initial cleavage; it also presents alternative DNA end structures for cellular repair. We also introduced specific mismatches to the gRNA: Cas12a maintained fast target cleavage, but changed where the target was cleaved and how quickly it was trimmed, compared to matched gRNA.

We exploited the differences in cleavage kinetics between matched and mismatched gRNAs to develop reprogrammed gRNAs, *i.e.* rpgRNAs. Intentionally-mismatched rpgRNAs retained the high editing efficiency observed with traditional gRNAs. However, they shifted editing between in-frame and out-of-frame outcomes to enhance gene knockout success across genes. Reprogrammed gRNAs offer an efficient way to steer editing toward such preferred outcomes, while retaining the simplicity of gene editing with CRISPR-Cas nucleases.
