## Supplementary File 1 for "Cas12a cleavage and trimming kinetics reveal mismatches as a strategy to steer editing"

### Sheet: Sheet1
DNA targets used in this study
Name	Sequence (5`-3`)
On-target d19A	AACCGCCGAATAACAGAGTAAGTCTCCGGTGGTGTTCAGATTTTAGTGATAAGTGGAATGCCATGTGGTGATCAGCATGTCCCGGATCGCGTCGTTATAGTGTGCGAGGCGTTCTT
Off-target_1 d19T	AACCGCCGAATAACAGAGTTGGTGAGCGTAATCCGGCAGATTTTAGTGATAAGTGGAATGCCAAGTGGTGATCAGCATGTCGTGCTCCTTGCTCTTACAGTGTGCGAGGCGTTCTT
Off-target_2 d19C	AACCGCCGAATAACAGAGTCCGGTTAGAGCCTGACTCAGATTTTAGTGATAAGTGGAATGCCAGGTGGTGATCAGCATGTCCTGACCTTCTTATCCAAAGTGTGCGAGGCGTTCTT
gRNAs used in this study
On-target r19U	UAAUUUCUACUCUUGUAGAUGUGAUAAGUGGAAUGCCAUGUGG
Off-target_1 r19A	UAAUUUCUACUCUUGUAGAUGUGAUAAGUGGAAUGCCAAGUGG
Off-target_2 r19G	UAAUUUCUACUCUUGUAGAUGUGAUAAGUGGAAUGCCAGGUGG
CD96_On-target r19U (control gRNA)	UAAUUUCUACUCUUGUAGAUGUCUGAAUGCCCUCUGGAUACAG
CD96_Off-target_1 r19A (rpgRNA A)	UAAUUUCUACUCUUGUAGAUGUCUGAAUGCCCUCUGGAAACAG
CD96_Off-target_2 r19G (rpgRNA B)	UAAUUUCUACUCUUGUAGAUGUCUGAAUGCCCUCUGGAGACAG
TRAC_On-target r19U (control gRNA)	UAAUUUCUACUCUUGUAGAUCAGAUACGAACCUAAACUUU
TRAC_Off-target r19A (rpgRNA C)	UAAUUUCUACUCUUGUAGAUCAGAUACGAACCUAAACUAU
Primers used in this study
On-target F	/5atto647n/AACCGCCGAATAACAGAGT
On-target R	/5atto647n/AAGAACGCCTCGCACACT
CD96 F	GGGAGAAATTTCCTCAGTTGCTCCCCTCAC
CD96 R	TCAATGGCCTCTGTGATGTGCTCCTTCACA
TRAC F	CTGTGGGCAATGGTCCTGTCTCTCA
TRAC R	CCCTAAACCCCACTCCCAGCTTCAA
Oligos used for custom ladder
116 nt	AACCGCCGAATAACAGAGTCCGGTTAGAGCCTGACTCAGATTTTAGTGATAAGTGGAATGCCAGGTGGTGATCAGCATGTCCTGACCTTCTTATCCAAAGTGTGCGAGGCGTTCTT
81 nt	AATGATACGGCGACCACCGAGATCTACACTCTTTCCCTACACGACGCTCTTCCGATCTATAACTAATTGAGCTGAACGCAC
71 nt	ATTACACCTGCATGCGACCTTAATGGTGATGGTGATGGTGGCTGCCGGTCTTCGCTTTATTTAAAGGGTTC
66 nt	GAAATTAATACGACTCACTATAGAATTTCTACTGTTGTAGATGACGCATAAAGATGAGACGCTGGA
60 nt	TAATCACCGTCATGGTCTTTGTAGTCCCCAGTTTCTGGTAAGTCACCTCCTAGCTGACTC
55 nt	GAGTACCACCTGCTCAACGCTTGAAATAATGAAATTAATCCAGTCCTCATTCTTG
51 nt	GATCACATTGTTCCACAAAGTTTCCTTGCAGACGATTCAATAGACAATAAG
46 nt	AAGAAACAATTACCCCATGGAATTTTGAAAAAGTTGTCGATAAAGG
41 nt	GAGTACGGTCTCACGCTGTTATTCCTATTCTGCACGAACTC
35 nt	CTAGCTCACCTGCTCGAAGCATAGCAGTGGTCTCT
