## Supplementary File 2 for "Cas12a cleavage and trimming kinetics reveal mismatches as a strategy to steer editing"

### Sheet: Sheet1
Cleavage and trimming kinetics
														Key
dA.rU (Matched)														R(n)	Replicates
		R1	R2	R3	Average	SD		R1	R2	R3	Average	SD		NTS	Non-target strand
Depletion rates	Substrate (ATTO Channel)	0.0367	0.043	0.0374	0.0390333	0.00345302	Substrate (Cy3 Channel)	0.0298	0.0334	0.0374	0.0335333	0.00380175		TS	Target strand
	NTS						TS
Formation rates	Proximal Product 16	0.020312	0.023156	0.021023	0.021497	0.00148006	Proximal Product 21	0.014375	0.01287	0.015551	0.0142653	0.00134386
	Proximal Product 14	0	0	0	0	0	Distal Product 25	0.016394	0.019832	0.01636	0.0175287	0.00199482
	Proximal Product 13	0	0	0	0	0
	Distal Product 16	0.015409	0.020484	0.021822	0.0192383	0.00338311
	Distal Product 17	0	0	0	0	0
	Distal Product 18	0	0	0	0	0
Trimming rates	Proximal Product 16-->14	0.027774	0.030776	0.030044	0.0295313	0.00156529
	Proximal Product 16-->13	0.037343	0.034136	0.037004	0.036161	0.00176187
	Proximal Product 14-->13	0.000868	0.00101	0.000882	0.00092	7.8256e-05
	Distal Product 16-->17	0.014132	0.008816	0.011697	0.0115483	0.00266112
	Distal Product 16-->18	0.011498	0.006165	0.009375	0.00901267	0.0026849
	Distal Product 17-->18	4.3e-05	3.6e-05	4.2e-05	4.03333e-05	3.78594e-06
dA.rA
		R1	R2	R3	Average	SD		R1	R2	R3	Average	SD
Depletion rates	Substrate (ATTO Channel)	0.0349	0.0352	0.0287	0.0329333	0.00366924	Substrate (Cy3 Channel)	0.0652	0.0442	0.0453	0.0515667	0.0118196
	NTS						TS
Formation rates	Proximal Product 15	0.01809	0.01872	0.015171	0.017327	0.00189354	Proximal Product 20	0.025806	0.01908	0.017878	0.0209213	0.00427272
	Proximal Product 14	0	0	0	0	0	Distal Product 25	0.011764	0.01145	0.009625	0.0109463	0.00115503
	Proximal Product 13	0	0	0	0	0	Distal Product 26	0.005069	0.005006	0.003947	0.004674	0.000630388
	Distal Product 16	0.039426	0.025112	0.027379	0.030639	0.00769372
Trimming rates	Proximal Product 15-->14	0.010904	0.010833	0.01132	0.011019	0.00026308	Distal Product 25-->26	0	0	0	0	0
	Proximal Product 15-->13	0.016857	0.016623	0.017105	0.0168617	0.000241034
	Proximal Product 14-->13	0.000659	0.000608	0	0.000422333	0.000366639
dA.rG
		R1	R2	R3	Average	SD		R1	R2	R3	Average	SD
Depletion rates	Substrate (ATTO Channel)	0.0329	0.0304	0.0309	0.0314	0.00132288	Substrate (Cy3 Channel)	0.0519	0.0603	0.0393	0.0505	0.0105698
	NTS						TS
Formation rates	Proximal Product 16	0.016743	0.015233	0.015867	0.0159477	0.000758225	Proximal Product 20	0.021645	0.021597	0.013529	0.0189237	0.00467198
	Proximal Product 14	0	0	0	0	0	Distal Product 24	0.009474	0.008633	0.008044	0.008717	0.000718691
	Proximal Product 13	0	0	0	0	0	Distal Product 25	0.006724	0.006546	0.006997	0.00675567	0.000227161
	Distal Product 16	0.021005	0.026584	0.0175	0.0216963	0.00458129
	Distal Product 18	0.0044	0.008496	0.003946	0.005614	0.00250619
	Distal Product 19	0.004815	0.003594	0.004355	0.00425467	0.000616653
Trimming rates	Proximal Product 16-->14	0.014552	0.014347	0.013919	0.0142727	0.00032298	Distal Product 24-->25	2.7e-05	8.2e-05	0	3.63333e-05	4.17892e-05
	Proximal Product 16-->13	0.018582	0.019344	0.020427	0.019451	0.000927142
	Proximal Product 14-->13	9.7e-05	1.9e-05	0	3.86667e-05	5.14036e-05
	Distal Product 16-->18	0.000148	0	0.000141	9.63333e-05	8.35005e-05
	Distal Product 16-->19	0	0.00013	7.2e-05	6.73333e-05	6.51255e-05
	Distal Product 18-->19	0.000357	3.8e-05	0	0.000131667	0.000196067
dC.rU
		R1	R2	R3	Average	SD		R1	R2	R3	Average	SD
Depletion rates	Substrate (ATTO Channel)	0.0213	0.0272	0.0237	0.0240667	0.00296704	Substrate (Cy3 Channel)	0.0448	0.0368	0.0529	0.0448333	0.00805005
	NTS						TS
Formation rates	Proximal Product 19	0.000584	0.000822	0.000329	0.000578333	0.000246549	Proximal Product 21	0.016787	0.014259	0.018919	0.016655	0.0023328
	Proximal Product 15	0.009435	0.012234	0.011246	0.0109717	0.00141952	Distal Product 24	0.007882	0.010228	0.009132	0.00908067	0.00117384
	Proximal Product 14	0.000312	0.000387	8e-05	0.000259667	0.000160051	Distal Product 25	0.002861	0.003188	0.002823	0.00295733	0.000200665
	Proximal Product 13	0.000205	0.000331	0.000132	0.000222667	0.000100669
	Distal Product 16	0.027991	0.022533	0.033984	0.0281693	0.00572758
Trimming rates	Proximal Product 19-->15	0.544166	0.591402	0.852153	0.662574	0.165871	Distal Product 24-->25	0	0	0	0	0
	Proximal Product 19-->14	0.005319	0.009633	0.000419	0.00512367	0.0046101
	Proximal Product 19-->13	0.000108	0.009224	0.005573	0.00496833	0.00458798
	Proximal Product 15-->14	0.009123	0.009532	0.010101	0.00958533	0.000491176
	Proximal Product 15-->13	0.015099	0.013652	0.013253	0.0140013	0.000971316
	Proximal Product 14-->13	0.001377	0.001133	0.001166	0.00122533	0.00013238
dC.rA
		R1	R2	R3	Average	SD		R1	R2	R3	Average	SD
Depletion rates	Substrate (ATTO Channel)	0.0246	0.0281	0.0262	0.0263	0.00175214	Substrate (Cy3 Channel)	0.0499	0.0435	0.0473	0.0469	0.0032187
	NTS						TS
Formation rates	Proximal Product 19	0	4e-06	0.000468	0.000157333	0.000269053	Proximal Product 21	0.018262	0.01747	0.018322	0.018018	0.000475529
	Proximal Product 15	0.012523	0.014318	0.013813	0.0135513	0.000925666	Distal Product 24	0.008932	0.0095	0.008292	0.008908	0.000604358
	Proximal Product 14	1e-06	0.000191	7.2e-05	8.8e-05	9.60052e-05	Distal Product 25	0.003104	0.004014	0.003548	0.00355533	0.000455044
	Proximal Product 13	0	0.000118	3.1e-05	4.96667e-05	6.11746e-05
	Distal Product 15	0.031592	0.026072	0.028988	0.028884	0.00276147
Trimming rates	Proximal Product 19-->15	0.955479	0.85641	0.981417	0.931102	0.0659725	Distal Product 24-->25	0	0	0	0	0
	Proximal Product 19-->14	0.010813	0.002022	0.00076	0.00453167	0.00547627
	Proximal Product 19-->13	0.00137	2.2e-05	0.000367	0.000586333	0.000700254
	Proximal Product 15-->14	0.008365	0.00929	0.00843	0.008695	0.000516309
	Proximal Product 15-->13	0.01801	0.013567	0.015395	0.0156573	0.00223309
	Proximal Product 14-->13	0.001671	0.000963	0.000766	0.00113333	0.000475937
dT.rU
		R1	R2	R3	Average	SD		R1	R2	R3	Average	SD
Depletion rates	Substrate (ATTO Channel)	0.021	0.017	0.0248	0.0209333	0.00390043	Substrate (Cy3 Channel)	0.0254	0.0192	0.0237	0.0227667	0.00320364
	NTS						TS
Formation rates	Proximal Product 15	0.010767	0.008644	0.011868	0.0104263	0.00163878	Proximal Product 20	0.012648	0.006458	0.008512	0.009206	0.00315282
	Proximal Product 14	7.1e-05	0	0.001613	0.000561333	0.000911462	Distal Product 25	0.004858	0.004165	0.005559	0.00486067	0.000697004
	Proximal Product 13	0	0	0	0	0	Distal Product 26	0.00532	0.004158	0.005741	0.005073	0.000819896
	Distal Product 16	0.00883	0.007175	0.008924	0.00830967	0.000983774
	Distal Product 18	0.002016	0.003384	0.004165	0.00318833	0.00108778
	Distal Product 19	0.001902	0.002226	0.002092	0.00207333	0.000162805
Trimming rates	Proximal Product 15-->14	0.019709	0.02138	0.013955	0.018348	0.00389511	Distal Product 25-->26	0	0	1.1e-05	3.66667e-06	6.35085e-06
	Proximal Product 15-->13	0.017365	0.019193	0.016164	0.017574	0.00152528
	Proximal Product 14-->13	0.000411	0.000437	0.000462	0.000436667	2.55016e-05
	Distal Product 16-->18	0.000366	7.5e-05	0	0.000147	0.000193331
	Distal Product 16-->19	3.2e-05	7.8e-05	0.000321	0.000143667	0.000155288
	Distal Product 18-->19	0.00011	0	6e-06	3.86667e-05	6.18493e-05
dT.rG
		R1	R2	R3	Average	SD		R1	R2	R3	Average	SD
Depletion rates	Substrate (ATTO Channel)	0.0292	0.0192	0.024	0.0241333	0.00500133	Substrate (Cy3 Channel)	0.054	0.0345	0.0386	0.0423667	0.0102812
	NTS						TS
Formation rates	Proximal Product 16	0.016159	0.009847	0.012994	0.013	0.003156	Proximal Product 21	0.014896	0.01235	0.012963	0.013403	0.00132881
	Proximal Product 14	0	0	0	0	0	Distal Product 25	0.004017	0.002822	0.003965	0.00360133	0.000675423
	Proximal Product 13	0	0	0	0	0	Distal Product 26	0.009019	0.006514	0.007041	0.00752467	0.00132068
	Distal Product 16	0.039084	0.022134	0.010531	0.0239163	0.0143597
	Distal Product 18	0	0	0.006325	0.00210833	0.00365174
	Distal Product 19	0	0	0.008787	0.002929	0.00507318
Trimming rates	Proximal Product 16-->14	0.013298	0.016063	0.016113	0.015158	0.001611	Distal Product 25-->26	0.000283	4.9e-05	0.000226	0.000186	0.00012202
	Proximal Product 16-->13	0.016733	0.01936	0.016986	0.017693	0.0014492
	Proximal Product 14-->13	0.000858	0.001072	0.001199	0.001043	0.00017234
	Distal Product 16-->18	0.012097	0.009298	0.000671	0.00735533	0.00595557
	Distal Product 16-->19	0.004069	0.007967	0	0.004012	0.00398381
	Distal Product 18-->19	9e-06	0	7.1e-05	2.66667e-05	3.86566e-05
