## Supplementary File 3 for "Cas12a cleavage and trimming kinetics reveal mismatches as a strategy to steer editing"

### Sheet: CD96
INDELS Profile (% reads)
NK92
Names	48 bp	28 bp	24 bp	20 bp	18 bp	16 bp	11 bp	10 bp	9 bp	8 bp	7 bp	6 bp		Key
On-target-1	0	0	1.71131	9.74702	1.11607	0	0	0	0	0	1.19048	1.19048			Codon loss
On-target-2	0	0	0	4.7619	1.36054	0.952381	1.22449	1.90476	1.08844	0	1.4966	0.952381			Frameshift
On-target-3	0	0	0	3.01602	0	0	2.45052	1.79076	0	0	0.942507	1.03676
On-target-4	0	0	0.905469	7.38863	1.159	0	2.60775	2.318	0.905469	0	1.7385	1.48497
On-target-5	0	0	1.08851	7.16127	1.31767	0	0	1.91922	0.945288	0	1.17445	1.54683
rpgRNA-A-1	0	0	0	4.29185	1.71674	0	0	0	0	0	1.37339	0
rpgRNA-A-2	0	0	0	3.69004	1.66052	0	1.19926	1.19926	0	0	0	0
rpgRNA-A-3	0.902778	0	0	3.81944	1.875	0	2.22222	0	1.11111	0	0	0
rpgRNA-A-4	0	0	0	5.20661	1.90083	0	1.15702	1.04683	1.46006	0.991736	0	0
rpgRNA-A-5	0	0	0	4.77449	1.8818	0	1.1353	0.995334	0	0	0	0
rpgRNA-B-1	0	0	1.0155	5.9861	1.44308	0	0	0	0	0	0	0
rpgRNA-B-2	0	0	0	3.20924	1.41207	0	0	1.02696	1.54044	0	0	0
rpgRNA-B-3	1.02041	0	0	3.67347	1.02041	0	3.26531	1.02041	1.12245	0	0	0
rpgRNA-B-4	0	1.08069	0	4.94717	1.48895	0	2.47358	0.936599	1.36888	0	0	0
rpgRNA-B-5	0	0	0	6.22321	1.8001	0	2.38299	1.30293	1.33722	0	0.977199	0
HEK293T
Names	24 bp	20 bp	18 bp	7 bp	6 bp	4 bp
On-target-1	2.6423	8.88264	2.1785	1.71469	1.72874	0
On-target-2	2.3645	7.4174	1.87864	1.58713	1.55474	0.993306
On-target-3	2.87112	9.85751	2.27563	1.59507	1.43556	1.07401
On-target-4	2.3573	8.11416	2.1917	1.55854	1.5488	0
On-target-5	2.49277	8.8471	2.1144	1.31315	1.2909	0
rpgRNA-A-1	1.62475	6.29589	3.21825	0	0	0
rpgRNA-A-2	1.75569	8.00476	3.18405	0	0	0
rpgRNA-A-3	1.27922	5.57486	3.34807	0	0	0
rpgRNA-A-4	1.04066	4.16265	2.67874	0	0	0
rpgRNA-A-5	1.46669	5.25213	2.69591	0	0	0
SH-SY5Y
Names	24 bp	20 bp	18 bp	7 bp	6 bp	4 bp	3 bp	2 bp	1 bp (mutation)
On-target-1	0.943953	2.59587	1.12094	1.82891	1.82891	1.23894	0	0	0
On-target-2	0	3.21739	0	1.65217	1.47826	1.47826	0	1.04348	1.30435
On-target-3	0	2.88081	1.15232	1.47641	1.33237	1.90853	0	1.26035	1.29636
On-target-4	1.69851	3.29087	0	1.38004	1.27389	1.38004	0.955414	1.4862	1.4862
On-target-5	1.38714	3.40479	1.26103	2.08071	1.76545	1.9546	0	1.19798	1.38714
rpgRNA-A-1	0	2.96687	1.70181	0.933735	1.05422	1.00904	0	0	0
rpgRNA-A-2	0	2.2242	1.86833	0	0	0	0	0	0
rpgRNA-A-3	0	2.44023	0.956307	0	0	0	0	0	0
rpgRNA-A-4	0.984324	2.33321	1.27598	0	0	0	0	0	0
rpgRNA-A-5	0	3.25969	1.30388	0	0	0	0	0	0

### Sheet: TRAC
INDELS Profile (% reads)
NK92
Names	214 bp	213 bp	166 bp	165 bp	65 bp	62 bp	46 bp	30 bp	19 bp	15 bp	8 bp	7 bp	6 bp	1 bp		Key
On-target-1	0	0	0	1.42434	0	0	0	0.943396	0	6.65927	0.961894	0	0	0			Codon loss
On-target-2	0	0	0	0	0	0	0	1.14206	0.97493	6.18384	1.16992	0.947075	0.91922	0			Frameshift
On-target-3	0	1.26823	0	1.58529	0	0	0	1.45847	0	6.65821	1.26823	0.951173	0.951173	0
On-target-4	0	0	0	1.70648	0	0	0	1.25142	0	6.20023	1.02389	0	0	1.02389
On-target-5	0	0	0	1.32347	0	0	0	0.973141	0	5.87777	0	0	0	0
rpgRNA-C-1	1.00216	0	2.24138	0	0.948276	1.02909	0.915948	2.22522	1.39009	7.20366	0	0	0	0
rpgRNA-C-2	0.910865	0	2.01692	0	1.15485	1.01659	0.918998	1.93559	1.28497	7.99447	0	0	0	0
rpgRNA-C-3	1.08163	0	1.91398	0	0.904174	0	0	2.16326	1.25908	7.51648	0	0	0	0
rpgRNA-C-4	0	0	2.09353	0	0	0	0	1.58667	0	6.46128	0	0	0	0
rpgRNA-C-5	0	0	2.17526	0	0	0	0	1.43511	1.29951	7.2603	0	0	0	0
